# The alternative splicing of *ZmHsf23* regulates heat stress tolerance in maize

**DOI:** 10.1101/2024.04.28.591503

**Authors:** Jing Wang, Nan-Nan Song, Qian-Qian Qin, An-Qi Su, Wei-Na Si, Bei-Jiu Cheng, Hai-Yang Jiang

## Abstract

- Heat stress is one of the major threats to maize (*Zea mays*) production globally. Heat shock transcription factors (HSFs) play vital roles in plant heat stress responses. However, the molecular and genetic basis of HSFs in maize thermotolerance remain largely unknown.
- In this study, we reveal that the alternative splicing of *Hsf23* in maize modulates heat stress tolerance. *Hsf23* produces two functional transcripts, the full-length transcript *Hsf23b* and the heat-inducible transcript *Hsf23a*. The two *Hsf23* transcripts differ by the presence of a cryptic mini exon in *Hsf23a*, which is spliced out in *Hsf23b*. Both *Hsf23a* and *Hsf23b* were intensely expressed in response to heat stress.
- The overexpression of *Hsf23b*, not *Hsf23a*, enhanced heat stress tolerance, while loss-of-function mutations of *Hsf23a* and *Hsf23b* exhibited remarkably increased sensitivity to heat stress. Transcriptome analysis revealed that Hsf23b activates broader heat-responsive genes than Hsf23a, and Hsf23a and Hsf23b modulate heat stress response through different downstream targets. Furthermore, Hsf23a physically interacted with Hsf23b and promotes Hsf23b-regulated expression of *sHSP* genes.
- Together, our finding provides new insights into the roles of *ZmHsf23* in the heat tolerance in maize, and presents an important candidate for the genetic improvement of heat-tolerant maize varieties.
