## Supplemental Table1 for "The alternative splicing of *ZmHsf23* regulates heat stress tolerance in maize"

### Sheet: Sheet1
Table S1. Primers used in this study.
Primer name	Sequence (5’ to 3’)	Function
Hsf23-F	ATGGAGCGGCCAGACGTG	Cloning Hsf23a and Hsf23b
Hsf23-R	TCAGGGACTCGGCGAGGC
Hsf23GFP-F	GCTCTAGAATGGAGCGGCCAGACGTG	Cloning for 35::Hsf23a-GFP and 35::Hsf23b-GFP
Hsf23GFP-R	TCCCCCGGGGGGACTCGGCGAGGCAAG
Hsf23BD-F	atggccatggaggccgaattcATGGAGCGGCCAGACGTG	Cloning for BD-Hsf23a and BD-Hsf23b
Hsf23BD-R	tcgacggatccccgggaattcTCAGGGACTCGGCGAGGC
Hsf23AD-F	gccatggaggccagtgaattcATGGAGCGGCCAGACGTG	Cloning for AD-Hsf23a and AD-Hsf23b
Hsf23AD-R	atgcccacccgggtggaattcTCAGGGACTCGGCGAGGC
Hsf23-p1301F	GGGGTACCATGGAGCGGCCAGACGTG	Cloning for Arabidopsis overexpression vectors
Hsf23-p1301R	AACTGCAGTCAGGGACTCGGCGAGGC
Hsf23CUB-F	cgactctagaggatccccgggATGGAGCGGCCAGACGTG	Cloning for maize overexpression vectors
Hsf23CUB-R	aattcgagctcggtacccgggCTAGGGTACCGAATTCAAGTCCTC
hsf23a-tF	ACTCAACGCGACGAACTCAT	Genotyping for hsf23a homozygote
hsf23a-tR	GTCCAAGAAGGCCGGGTT
hsf23a23b-tF	CAATGACCAGACGACGCT	Genotyping for hsf23a23b homozygote
hsf23a23b-tR	AGACGGAGATGCTGTGGA
Hsf23BiFC-F	tggcgcgccactagtggatccATGGAGCGGCCAGACGTG	Cloning for nYFP and cYFP vectors
Hsf23BiFC-R	gacagtactatcgatggatccGGGACTCGGCGAGGCAAG
Hsf23cLUC-F	tacgcgtcccggggcggtaccATGGAGCGGCCAGACGTG	Cloning for Hsf23a-cLUC and Hsf23b-cLUC
Hsf23cLUC-R	ctctagaggatcccgggtaccTCAGGGACTCGGCGAGGC
Hsf23nLUC-F	cggcgcgccactagtgtcgacATGGAGCGGCCAGACGTG	Cloning for Hsf23a-nLUC and Hsf23b-nLUC
Hsf23nLUC-R	cgcgtacgagatctggtcgacGGGACTCGGCGAGGCAAG
Hsf23-62skF	tcccccgggctgcaggaattcATGGAGCGGCCAGACGTG	Cloning for effecter vectors of Dual-luciferase assay
Hsf23-62skR	gataagcttgatatcgaattcTCAGGGACTCGGCGAGGC
WRKY62-LucF	ctatagggcgaattgggtaccAATAACGAATATACCACTGAGGGGT	Cloning for reporter vectors of Dual-luciferase assay
WRKY62-LucR	cgctctagaactagtggatccGGCCGCATCTATCAGCGC
WRKY76-LucF	ctatagggcgaattgggtaccTCTCGCTCTCCCCCCTTCG
WRKY76-LucR	cgctctagaactagtggatccGACCTGCGTGTGTCTCAGCG
PP2C11-LucF	ctatagggcgaattgggtaccTATGTAGAGATTGACTTTTACGAAGAGTCT
PP2C11-LucR	cgctctagaactagtggatccCAACCAAGCACCACCACCG
Hsp16.9-LucF	ctatagggcgaattgggtaccGATTAAATGAGGGCCCCAAGTC
Hsp16.9-LucR	cgctctagaactagtggatccGGGTTGCAGCCCTCCGCG
Hsp17.2-LucF	ctatagggcgaattgggtaccGCCATGCAACTAAACGCATTAG
Hsp17.2-LucR	cgctctagaactagtggatccTGTCGACTCTAGCTCTATGCGTCT
Hsp18a-LucF	ctatagggcgaattgggtaccCCAAGAGTCATCGGCACTCG
Hsp18a-LucR	cgctctagaactagtggatccCTCTCGGGTCGCTGCTTTG
Hsf23a-qF	TTCAAGCACGGCAACTT	for RT-qPCR analysis
Hsf23a-qR	GCGAACTCCCACCTGTC
Hsf23a-probe	TCCGTAATCACATATCTCAATTCG
Hsf23b-qF	GCGACGGACGCCGTGAT
Hsf23b-qR	GCCGGAGGAAGGTGGAGAAG
Hsf23b-probe	CAACACCTACGGATTCCGCAAGG
Tub7-qF	GGACCGGATGATGTTGACA
Tub7-qR	ATGCACTCGTCTGCGTTCT
Tub7-probe	CCCGTCGCCCAAGGTGTCT
WRKY62-qF	GCCGTCGGGGAGATTATTGT
WRKY62-qR	CCATCACCCTATCAGCCACG
WRKY76-qF	CTGACGCTGAGAGACTCGAC
WRKY76-qR	GATGATCTCGGTGAGACGCC
PP2C11-qF	TACCTGAAGCCGTACGTGTC
PP2C11-qR	AGACGTTGTCGGAGCTTCTC
Hsp16.9-qF	ACAAAGCGCCTAGCAAAAGC
Hsp16.9-qR	AACATGGTGTCGAAGGGGTC
Hsp17.2-qF	TTCGACCCCTTCTCGATGGAT
Hsp17.2-qR	GCAGTCTCGGAGTTGGTGGA
Hsp18a-qF	AGTTCATGCGCAAGTTCGTG
Hsp18a-qR	ATGGTCTTGGGCTTCTTGGG
GADPH-qF	CTTCGGCATTGTTGAGGGTTTG
GADPH-qR	TCCTTGGCTGAGGGTCCGTC
