## Supplemental Table5 for "The alternative splicing of *ZmHsf23* regulates heat stress tolerance in maize"

### Sheet: Sheet1
Table S5.The 11 Hsf23a-dependent and 371 Hsf23b-dependent HR genes.
Hsf23a-dependent HR genes	Hsf23b-dependent HR genes
Zm00001d007341	Zm00001d049932
Zm00001d052827	Zm00001d004243
Zm00001d044308	Zm00001d012274
Zm00001d017276	Zm00001d029087
Zm00001d027423	Zm00001d043701
Zm00001d020100	Zm00001d017806
Zm00001d020492	Zm00001d006595
Zm00001d020495	Zm00001d029096
Zm00001d037914	Zm00001d042779
Zm00001d019228	Zm00001d032630
Zm00001d039183	Zm00001d032631
	Zm00001d034217
	Zm00001d008370
	Zm00001d039907
	Zm00001d032114
	Zm00001d053091
	Zm00001d031436
	Zm00001d044079
	Zm00001d012293
	Zm00001d029025
	Zm00001d010870
	Zm00001d007341
	GRMZM5G804358
	Zm00001d021943
	Zm00001d008273
	Zm00001d023664
	Zm00001d044762
	Zm00001d011378
	Zm00001d045370
	Zm00001d033284
	Zm00001d039859
	GRMZM5G889036
	Zm00001d019576
	Zm00001d040292
	Zm00001d017199
	Zm00001d031940
	Zm00001d021695
	Zm00001d019096
	Zm00001d017290
	Zm00001d020961
	Zm00001d051843
	Zm00001d015025
	Zm00001d050340
	Zm00001d050198
	Zm00001d018297
	Zm00001d044934
	Zm00001d025337
	Zm00001d010700
	Zm00001d028587
	Zm00001d050196
	Zm00001d022371
	Zm00001d031325
	Zm00001d004079
	Zm00001d028282
	Zm00001d017821
	Zm00001d005888
	Zm00001d037060
	Zm00001d023402
	Zm00001d016588
	Zm00001d021727
	Zm00001d045435
	Zm00001d007773
	Zm00001d031432
	Zm00001d003116
	Zm00001d046467
	Zm00001d036550
	Zm00001d052410
	Zm00001d013635
	Zm00001d048592
	Zm00001d045478
	Zm00001d053120
	Zm00001d040672
	Zm00001d037354
	Zm00001d045036
	Zm00001d041221
	Zm00001d026572
	Zm00001d004524
	Zm00001d039935
	Zm00001d028651
	Zm00001d043257
	Zm00001d046318
	Zm00001d024645
	Zm00001d027289
	Zm00001d052738
	Zm00001d048683
	Zm00001d007445
	Zm00001d034641
	Zm00001d034497
	Zm00001d039936
	GRMZM5G827951
	Zm00001d003999
	Zm00001d028992
	Zm00001d007485
	Zm00001d008262
	Zm00001d047548
	Zm00001d021693
	Zm00001d002979
	Zm00001d027621
	Zm00001d015307
	Zm00001d012292
	Zm00001d031739
	Zm00001d034920
	Zm00001d013216
	Zm00001d052530
	Zm00001d052193
	Zm00001d006281
	Zm00001d048891
	Zm00001d048352
	Zm00001d048469
	Zm00001d022652
	Zm00001d015092
	GRMZM5G861791
	Zm00001d002322
	Zm00001d006278
	Zm00001d002436
	GRMZM5G821687
	Zm00001d022067
	Zm00001d000294
	Zm00001d046466
	Zm00001d018451
	Zm00001d020638
	Zm00001d003185
	Zm00001d002959
	Zm00001d006280
	Zm00001d038288
	Zm00001d053746
	Zm00001d032304
	Zm00001d003924
	Zm00001d017598
	GRMZM5G874394
	Zm00001d006277
	Zm00001d017366
	Zm00001d008840
	Zm00001d035134
	Zm00001d044542
	Zm00001d013313
	Zm00001d038220
	Zm00001d002707
	Zm00001d000508
	Zm00001d039412
	Zm00001d021263
	Zm00001d037999
	Zm00001d029358
	Zm00001d047993
	Zm00001d010651
	Zm00001d048461
	Zm00001d039052
	Zm00001d019254
	Zm00001d049724
	Zm00001d019966
	Zm00001d052172
	Zm00001d042935
	Zm00001d005459
	GRMZM5G876913
	Zm00001d045321
	GRMZM5G825253
	Zm00001d011402
	Zm00001d027598
	GRMZM5G861212
	Zm00001d020631
	Zm00001d038860
	Zm00001d000357
	GRMZM5G862955
	Zm00001d038805
	Zm00001d043544
	GRMZM5G806435
	Zm00001d037715
	Zm00001d038063
	GRMZM5G822170
	Zm00001d046680
	Zm00001d026297
	Zm00001d005726
	Zm00001d043220
	Zm00001d043314
	Zm00001d036676
	Zm00001d020705
	Zm00001d009087
	GRMZM5G881135
	GRMZM5G834128
	Zm00001d040624
	Zm00001d011655
	GRMZM5G807592
	Zm00001d039401
	GRMZM5G867512
	Zm00001d011131
	Zm00001d006788
	Zm00001d039031
	Zm00001d038181
	Zm00001d010652
	Zm00001d032009
	Zm00001d002434
	Zm00001d031455
	Zm00001d018452
	Zm00001d011639
	Zm00001d006787
	Zm00001d015201
	Zm00001d034839
	Zm00001d020100
	Zm00001d007313
	Zm00001d000223
	Zm00001d051239
	Zm00001d022542
	Zm00001d034186
	Zm00001d052042
	Zm00001d028574
	Zm00001d021627
	Zm00001d032868
	Zm00001d037126
	Zm00001d026597
	Zm00001d016730
	GRMZM5G859440
	GRMZM5G844030
	Zm00001d000523
	GRMZM5G805421
	Zm00001d003370
	Zm00001d021995
	Zm00001d034501
	Zm00001d031119
	Zm00001d034058
	GRMZM5G816453
	Zm00001d021861
	Zm00001d012322
	Zm00001d012456
	Zm00001d039094
	Zm00001d012378
	Zm00001d034760
	Zm00001d002287
	Zm00001d002759
	Zm00001d008866
	Zm00001d020973
	Zm00001d036298
	Zm00001d038397
	Zm00001d003657
	Zm00001d037739
	Zm00001d046697
	Zm00001d051855
	Zm00001d047549
	Zm00001d015397
	Zm00001d031657
	Zm00001d042302
	Zm00001d002316
	Zm00001d047567
	Zm00001d009783
	Zm00001d003750
	Zm00001d038060
	Zm00001d033050
	Zm00001d007312
	Zm00001d045476
	Zm00001d047260
	Zm00001d022181
	Zm00001d028367
	Zm00001d021264
	Zm00001d007280
	Zm00001d028641
	Zm00001d008991
	Zm00001d028819
	Zm00001d022563
	Zm00001d019163
	Zm00001d034031
	Zm00001d052354
	Zm00001d022243
	Zm00001d017457
	Zm00001d021803
	GRMZM5G898647
	Zm00001d020887
	Zm00001d019463
	Zm00001d033797
	Zm00001d047543
	GRMZM5G801746
	Zm00001d043276
	Zm00001d045017
	Zm00001d005966
	Zm00001d029209
	Zm00001d031711
	Zm00001d006437
	Zm00001d051792
	Zm00001d008604
	Zm00001d010094
	Zm00001d033100
	Zm00001d012560
	Zm00001d028556
	Zm00001d036761
	Zm00001d017545
	Zm00001d021216
	Zm00001d045202
	Zm00001d020059
	Zm00001d027355
	Zm00001d023412
	Zm00001d033564
	Zm00001d034069
	Zm00001d018819
	Zm00001d017820
	Zm00001d022476
	Zm00001d028369
	Zm00001d003857
	Zm00001d017539
	Zm00001d050430
	Zm00001d032261
	Zm00001d012813
	Zm00001d003277
	GRMZM5G884912
	Zm00001d019552
	Zm00001d042993
	Zm00001d009622
	Zm00001d019034
	Zm00001d037496
	Zm00001d033579
	Zm00001d021287
	Zm00001d043706
	Zm00001d033174
	Zm00001d010732
	Zm00001d039953
	Zm00001d011922
	Zm00001d029761
	Zm00001d034524
	Zm00001d014721
	Zm00001d030023
	GRMZM5G845792
	Zm00001d011687
	Zm00001d052035
	Zm00001d028737
	Zm00001d015227
	Zm00001d013927
	Zm00001d043789
	Zm00001d015059
	Zm00001d046952
	Zm00001d013627
	Zm00001d013144
	Zm00001d047955
	Zm00001d044541
	Zm00001d028640
	Zm00001d048127
	Zm00001d001472
	Zm00001d002958
	Zm00001d054001
	Zm00001d020937
	Zm00001d022265
	Zm00001d010856
	Zm00001d017567
	Zm00001d041319
	Zm00001d053452
	Zm00001d023294
	Zm00001d011079
	Zm00001d024265
	Zm00001d003471
	Zm00001d005028
	Zm00001d043419
	GRMZM5G870438
	Zm00001d006626
	Zm00001d020741
	Zm00001d025964
	Zm00001d005812
	Zm00001d025558
	Zm00001d034074
	Zm00001d015206
	Zm00001d032069
	Zm00001d033488
	Zm00001d020250
	Zm00001d046288
	Zm00001d046709
	Zm00001d022467
	Zm00001d006211
	Zm00001d020408
	Zm00001d029872
	Zm00001d047017
	Zm00001d053279
	Zm00001d000298
	Zm00001d038807
	Zm00001d018122
	Zm00001d051413
	Zm00001d002064
